# MiRNAs profiling and degradome sequencing between the CMS-line N816S and its maintainer line Ning5m during anther development in pepper (*Capsicum annuum* L.)

**DOI:** 10.1101/2020.02.04.933473

**Authors:** Hongyuan Zhang, Shuping Huang, Jie Tan, Xia Chen, Min Zhang

**Author notes:** Corresponding author: Min Zhang.

## Abstract

Utilization of cytoplasmic male sterility (CMS) is significant for agriculture. MiRNAs are a class of endogenously non-coding small RNAs (21-24 nt) that play key roles in the regulation of various growth and developmental processes in plants. The knowledge miRNA-guided CMS regulation is rather limited in pepper. To better understand the miRNAs involvement and regulatory mechanism of CMS, miRNA libraries from anther of CMS-line N816S and its maintainer line Ning5m were generated by miRNAome sequencing in pepper. A total of 76 differentially expressed miRNAs were detected, of which 18 miRNAs were further confirmed by quantitative real-time PCR (qRT-PCR). In addition, miRNA targets were identified by degradome sequencing. The result showed that 1292 targets that were potentially cleaved by 321 miRNAs (250 conserved miRNAs and 71 novel miRNAs). Gene Ontology (GO) and KEGG pathway analysis indicated that 35 differentially expressed miRNAs might play roles in the regulation of CMS sterility, by cleaving 77 target transcripts, such as *MYBs, SPLs*, and *AFRs*, of which targeted by miR156, miR167, miRNA858 family. Nineteen miRNA-cleaved targets were selectively examined by qRT-PCR, and the results showed that there were mostly negative correlations between miRNAs and their targets on the expression level. These findings provide a valuable information to understand miRNAs mechanism during anther development and CMS occurrence in pepper.
