## Supplementary material for "MiRNAs profiling and degradome sequencing between the CMS-line N816S and its maintainer line Ning5m during anther development in pepper (*Capsicum annuum* L.)": Table S1

### Sheet: Sheet1
Table S1 Primers used in this study
Table S1-1 Primers designed for conserved miRNAs and novel miRNAs
miRNA_name	miRNA_sequence	Foward Primer (5'-3')	Stem-loop RT Primer (5'-3')
hex-MIR390a-p5_1ss21GT	UAAGAAGAAUAAGCUCAGGAU	GCGCTAAGAAGAATAAGCT	GTCGTATCCAGTGCAGGGTCCGAGGTATTCGCACTGGATACGACATCCTG
nta-miR156g_L+1	UUGACAGAAGAUAGAGAGCAC	GCGCTTGACAGAAGATAGA	GTCGTATCCAGTGCAGGGTCCGAGGTATTCGCACTGGATACGACGTGCTC
nta-miR159_R-3	UUUGGAUUGAAGGGAGCU	GCGCGCTTTGGATTGAAGG	GTCGTATCCAGTGCAGGGTCCGAGGTATTCGCACTGGATACGACAGCTC
nta-MIR159-p5_1ss2GT	GUUUGCAUAUGUCAGGAGCUUC	GCGGTTTGCATATGTCAGG	GTCGTATCCAGTGCAGGGTCCGAGGTATTCGCACTGGATACGACGAAGCT
nta-MIR169p-p3_1ss13GA	UAUCGGCAGGUCAUCCUUGGC	GCGTATCGGCAGGTCATC	GTCGTATCCAGTGCAGGGTCCGAGGTATTCGCACTGGATACGACGCCAAG
ppe-MIR858-p5_1ss4GA	CUCAUUGUCUGUUCGACCUUG	GCGCTCATTGTCTGTTCG	GTCGTATCCAGTGCAGGGTCCGAGGTATTCGCACTGGATACGACCAAGGT
stu-miR166b_1ss20TC	UCGGACCAGGCUUCAUUCCCC	GCGTCGGACCAGGCTTCA	GTCGTATCCAGTGCAGGGTCCGAGGTATTCGCACTGGATACGACGGGGAA
stu-miR167a-5p	UGAAGCUGCCAGCAUGAUCUA	GCGTGAAGCTGCCAGCAT	GTCGTATCCAGTGCAGGGTCCGAGGTATTCGCACTGGATACGACTAGATC
stu-miR172a-5p_3ss2TC8AC9AT	GCAGCAUCUUCAAGAUUCACA	GCGGCAGCATCTTCAAGA	GTCGTATCCAGTGCAGGGTCCGAGGTATTCGCACTGGATACGACTGTGAA
stu-miR319b_L+1R-1	AUUGGACUGAAGGGAGCUCC	CCGCGATTGGACTGAAGGG	GTCGTATCCAGTGCAGGGTCCGAGGTATTCGCACTGGATACGACGGAGCT
stu-miR391-5p_L-1R+2	ACGCAGGAGAGAUGAUGCUGGA	GCGACGCAGGAGAGATGAT	GTCGTATCCAGTGCAGGGTCCGAGGTATTCGCACTGGATACGACTCCAGC
stu-miR393-5p	UCCAAAGGGAUCGCAUUGAUCC	GCGTCCAAAGGGATCGCAT	GTCGTATCCAGTGCAGGGTCCGAGGTATTCGCACTGGATACGACGGATCA
stu-miR396-3p_L-1	UCCAAGAAAGCUGUGGGAAA	CGCGTCCAAGAAAGCTGT	GTCGTATCCAGTGCAGGGTCCGAGGTATTCGCACTGGATACGACTTTCCC
stu-miR398b-3p_2ss18CG19CT	UUGUGUUCUCAGGUCACGUCU	GCGTTGTGTTCTCAGGTC	GTCGTATCCAGTGCAGGGTCCGAGGTATTCGCACTGGATACGACAGACGT
PC-3p-145340_32	UCUUCCAAGGACAUAGCCAUU	GCGTCTTCCAAGGACATA	GTCGTATCCAGTGCAGGGTCCGAGGTATTCGCACTGGATACGACAATGGC
PC-3p-71517_65	UGCACGGAGCUAGAGAAUGUGAGG	GCTGCACGGAGCTAGAGA	GTCGTATCCAGTGCAGGGTCCGAGGTATTCGCACTGGATACGACCCTCAC
PC-3p-9747_279	UUGGUUUGCCAAACUCCUCCU	GCGCTTGGTTTGCCAAAC	GTCGTATCCAGTGCAGGGTCCGAGGTATTCGCACTGGATACGACAGGAGG
PC-5p-58183_77	CAAGAUCGUCAUUAAUGGAGA	GCGCAAGATCGTCATTAA	GTCGTATCCAGTGCAGGGTCCGAGGTATTCGCACTGGATACGACTCTCCA
Universal reverse primer			GTGCAGGGTCCGAGGT
18S sRNA	CTGCCAGTAGTCATATGCTTGTC	GTGTAGCGCGCGTGCGGCCC
Table S1-2 Primers designed for miRNA targets
MiRNA targets	Foward Primer (5'-3')	Reverse Primer (5'-3')
Capana02g003700	AAAACCCAAACTGCCAGATG	CGTCATCACTTTCTCCAGCA
Capana00g004127	GCTCCAACTCGTCTCCACTC	TGATATCCAGAAGCCCCAAG
Capana01g002647	TTGTGCCTTTTCTGCATCTG	GGATGAAAACGCCTTGAAAA
Capana10g000709	AACTCCTGGGACTTGGTCCT	GTGATGACAGCTGGAGCAAA
Capana10g002379	TGCCATAATGAGCGTCGTAG	AACTTCCGGATCTGCTGCTA
Capana06g000011	GGCTCTTTTGGCTAATGCTG	AGGCATGTCAAACCTTGGTC
Capana00g003956	AAGAGAGCCTTGGCACGATA	GAGCATCAGGAAAGCCAAAG
Capana01g000588	CAGGAGGGCGTTATGTTGTT	ATGGTCCTGCCCTCCTTACT
Capana03g004623	CCTTTATTCTCGGGCATTGA	GTTGCTACCAAACGCCTCAT
Capana03g000552	AAGATCGAGAAGGCTGTGGA	CAGATCCTCCTTGGCCATAA
Capana00g005070	CTTGGTGGCATTGGAAAACT	CAACTTTGCTTGGCTGTTCA
Capana07g002142	GATGATGACCCCTCTTGCAT	GCATCAAGTGGCAAGGAAAT
Capana08g002129	AGCTTGCCTTGAACGTGACT	ATCTGCAAAGTTGCCATTCC
Capana03g003402	GATGATGACCCCTCTTGCAT	GCATCAAGTGGCAAGGAAAT
Capana02g001430	TCCCTAGACCCCACTTTGTG	TGTGAACATCACCTCCGTGT
Capana03g002680	TTCGCCCTGAGGTAAAGAGA	TGTTCTTCCTGGCAATCTCC
Capana03g003830	CAGGCTCCTGAAAACTCCAA	CATCTGATCACCACCGTTTG
Capana01g000831	TGGAGGTCATTACCCCAAAA	CTCTGCTCTGACACCCAACA
Capana08g000861	CCGAGCTTTCAGAAAAGGTG	TGCCATCTCAATTTCAGCAG
