## Supplementary material for "MiRNAs profiling and degradome sequencing between the CMS-line N816S and its maintainer line Ning5m during anther development in pepper (*Capsicum annuum* L.)": Table S3

### Sheet: Table 4-1
Table S3-1.The detected miRNA in the CMS-line N816S and its maintanter line Ning5m of pepper.
miR_name	N816S	Ning5m
nta-miR156g_L+1	1	1
bcy-MIR156-p3	2	2
mes-miR156a	3	3
stu-miR156a	4	4
stu-miR156d-3p_R-1	5	5
stu-miR156e	6	6
sly-MIR159b-p3_1ss21TC	7	7
stu-miR160a-5p	8	8
stu-miR160a-3p	9	9
stu-miR162a-5p	-	10
stu-miR162a-3p	11	11
stu-miR164-5p_L+4R-1	12	-
stu-miR166b_1ss20TC	13	13
stu-miR167a-5p	14	14
stu-miR167b-3p_L+4	15	15
sly-miR169e-3p_1ss18GA	17	17
nta-MIR169p-p3_1ss13GA	19	-
rco-MIR171g-p5	22	-
nta-miR171a	24	24
nta-miR171c	25	25
mtr-miR171e-5p	26	-
nta-miR171b	27	27
mdm-miR171g	28	28
rco-MIR171b-p3	30	30
stu-miR171a-5p	31	31
stu-miR171c-3p	32	32
sly-MIR172d-p5	33	33
sly-miR172d	34	34
stu-MIR319b-p5	35	35
stu-miR319b_L+1R-1	36	36
sly-miR319c-5p	37	37
sly-miR319a_L-1R+2	38	38
stu-miR319a-3p_R-1	40	40
stu-miR391-5p_L-1R+2	41	41
stu-MIR391-p3	-	42
stu-miR393-5p	43	43
stu-miR393-3p	-	44
stu-MIR395f-p5	45	45
stu-miR395a	46	46
stu-MIR395a-p5	47	47
stu-MIR395c-p5	48	48
stu-miR396-5p	49	49
stu-miR396-3p_L-1	50	50
stu-MIR408b-p5_1ss6AG	53	53
stu-miR408b-3p	54	54
stu-miR482c	55	55
nta-MIR827-p5	56	56
nta-miR827	57	57
stu-miR827-5p	58	58
stu-miR827-3p	59	59
peu-MIR2916-p5	60	60
peu-MIR2916-p3	61	61
stu-miR3627-5p_R-1	62	-
rgl-MIR5141-p5	63	63
stu-MIR5303h-p5_2ss7TA19TC	66	66
stu-miR5303h_R-1_2ss1AG18TC	67	-
stu-MIR5303i-p5_2ss3TG23TG	-	68
stu-miR5303g_2ss2TC17TC	69	69
nta-MIR5303a-p3_1ss19TA	70	70
sly-MIR5303-p5	71	71
sly-miR5303_1ss13TC	72	72
stu-MIR7997b-p5	-	73
stu-MIR7997c-p3	75	75
stu-miR8016	76	76
mdm-MIR156d-p3	79	79
stu-miR156f-5p_R+1_1ss1CT	80	80
han-MIR156b-p3_1ss3CT	81	81
gma-miR156e_2ss1CT20AG	82	82
mtr-miR156e_R+2	83	83
gma-miR156b_L+1R-1_1ss19CT	84	84
stu-miR156f-5p_L-1R+2	85	85
mes-miR160c_R-1_1ss20CT	86	86
nta-miR162a_R+1_3	88	88
nta-miR162a_R+1_2	89	89
ath-miR162a-5p_L-1_1ss15CG	90	90
nta-miR162a_R+1_1ss20AG	91	91
nta-miR162a_R+1_1	92	92
nta-miR164a	93	93
nta-miR164a_1ss15AG	95	95
sly-miR164a-3p_1ss12TC	96	96
cme-miR164a	97	97
stu-miR166a-5p_1ss20GA	98	98
stu-miR166a-3p_1ss21CA	99	99
mdm-MIR166c-p5_2ss13GA19GA	100	-
nta-miR166a_R+1	101	101
csi-miR166c-5p_L-1R+1_1ss2GT	-	102
nta-miR166a_R+1_1ss20CT	103	103
nta-miR166a_L+2R-2	104	104
stu-miR167a-5p_1ss21AT	105	105
stu-miR167c-3p	106	106
nta-miR167d_R+2	107	107
cme-MIR167b-p3	108	108
gma-miR167a_1ss21AT	109	109
nta-miR168a	110	110
sly-miR168b-3p_L+3_1ss6CT	111	111
mtr-miR169b_R+3_1ss21GA	112	-
mes-MIR169g-p3_2ss11TG23CT	113	-
sly-MIR169d-p3_2ss7TC18TA	116	116
sly-MIR169f-p5_2ss19TG21CT	117	117
sly-miR171f_L+1	118	-
nta-miR171c_R+1	120	120
fve-MIR171g-p5	123	123
gma-miR171e_L+1	124	124
nta-miR171c_L+1_2	125	125
vvi-miR171a_1ss2GT	127	-
nta-miR171c_R+3	128	-
nta-miR171c_L+1_1	129	129
ptc-MIR172b-p5	130	130
stu-miR172a-3p_1ss21TG	131	131
stu-miR172a-5p_3ss2TC8AC9AT	132	132
gma-miR172g_R+1_1ss8CT	133	133
stu-miR172a-3p_1ss13AC	134	134
stu-miR172a-3p	135	135
stu-miR172a-5p	136	136
stu-miR172c-5p_L+2_2ss9TA20CT	138	138
stu-miR172c-3p_R+1	139	139
stu-miR172a-5p_3ss2TC8AC11CT	140	140
stu-miR172a-3p_1ss1AG	141	141
stu-miR172a-3p_1ss1AT	142	142
gra-miR172b_2ss8TC9AT	143	143
gma-miR172k	144	144
stu-miR384-5p	146	146
stu-miR390-5p	147	147
gma-miR390a-3p_2ss19TC20CT	148	148
stu-miR390-5p_1ss19AG	149	149
nta-miR396a	152	152
sly-miR396a-3p	153	153
ath-miR396b-5p_1ss21TA	154	154
stu-miR397-5p	157	157
stu-miR398a-3p_2ss15GA21GA	160	160
nta-MIR398-p5	161	161
nta-miR398_L+2R-2	162	162
ppe-MIR398b-p5_2ss16TA21TA	163	-
mtr-miR398a-3p	-	164
stu-miR398b-3p	-	165
stu-miR398b-3p_L-1R+1	-	166
fve-MIR399b-p5_2ss2GT20GA	-	168
gma-miR399i	-	169
sly-miR403-5p_1ss18AG	173	173
sly-miR403-3p_2ss1CT17GA	174	174
mtr-miR408-3p_L-1R+2	175	175
ghr-miR479_2ss21TC22CT	176	176
stu-miR479	177	177
stu-miR479_1ss20TG	179	179
sly-miR482e-5p	180	180
sly-miR482e-3p	181	181
stu-miR482a-5p_1ss12AG	182	182
stu-miR482a-3p	183	183
nta-miR1446	184	-
vvi-miR3627-5p_L-1R+1_1ss16CT	185	-
stu-MIR5303h-p3_2ss9TC20TC	187	187
stu-miR6024-3p	190	190
stu-miR6025_2ss5AG20AC	191	191
stu-miR6027	192	192
sly-MIR10528-p3_2ss9GA19TC	196	-
sly-MIR10540-p5_2ss2TC21TC	197	197
sly-MIR10540-p3_2ss3AG18AG	198	198
sly-miR10540_R+3_1ss19AG	-	199
fve-miR156a_L+2_2ss14GT17TA	-	200
nta-MIR159-p5_1ss2GT	201	201
nta-miR159_1ss20TC	202	202
nta-miR159_1ss12GT	204	204
nta-miR159	205	205
nta-miR159_R-3	206	206
nta-miR159_R-2_1ss19CT	207	-
csi-miR160c-5p_1ss20TC	208	208
stu-miR166c-5p	209	209
stu-miR166a-3p_L+2R-2	210	210
stu-miR166a-5p_2ss20GC21GA	211	211
stu-miR166a-5p	212	212
stu-miR166a-3p_1ss21CT	213	213
cme-MIR166g-p3_2ss14AC17AG	214	-
mtr-miR166c_R+1	215	215
aqc-MIR166a-p3_1ss19AC	216	216
aqc-MIR166a-p3_2ss1GC20AC	217	217
mdm-MIR166a-p3_2ss14AG19CT	218	218
nta-MIR166g-p5_2ss19TC20GA	219	-
aqc-MIR166a-p5_2ss1GC20AC	220	220
nta-miR168a_1ss21CA	221	221
sly-miR168b-3p	222	222
nta-miR168d	223	223
nta-MIR169j-p3_2ss8GA19CT	226	226
vvi-MIR171h-p3_2ss5TC18AC	227	-
nta-MIR172e-p3_2ss15CG19TA	230	-
nta-MIR172f-p5_2ss14CG18TA	231	-
nta-MIR172e-p5_2ss14CG18TA	232	-
mes-MIR319g-p5	233	233
nta-miR319a_R+1	234	234
mtr-MIR319c-p5	235	235
mtr-miR319a-3p_L+2R-1	237	237
nta-miR319a_L+1_1ss22TA	238	238
gma-miR319c_L+1_1ss21TC	239	239
gma-miR319c_R+1	240	-
stu-miR319-3p_L+2R-2	241	241
stu-miR384-5p_R+1	243	243
stu-miR384-5p_1ss14CT	244	244
hex-MIR390a-p5_1ss21GT	245	245
hex-MIR390b-p5_2ss10TC21GA	246	246
hex-MIR390b-p5_1ss21GT	248	248
hex-MIR390b-p5_2ss10TC21GT	249	249
ptc-miR393a-3p_1ss20TC	250	250
nta-MIR396c-p3_1ss11CT	251	251
nta-MIR396c-p5_1ss11CT	252	252
cca-miR396a-3p_1ss12CT	253	253
stu-miR398b-3p_2ss18CG19CT	-	254
ppe-MIR399a-p5_2ss5AT18TC	255	-
stu-miR399j-3p_1ss21GA	-	256
mtr-MIR399b-p5_2ss11TC20TG	257	257
ppe-MIR399a-p3_2ss5AT18TC	258	-
sly-miR482e-3p_1ss8TC	260	260
mes-miR482e	261	261
stu-miR482d-3p_L-3	263	263
stu-miR482d-3p_1ss14GA	264	264
stu-miR482d-3p	265	265
stu-miR482d-3p_1ss13CT	266	266
stu-miR482d-3p_L-2	267	267
eun-MIR530-p5_2ss3AT17CA	268	268
stu-miR530_L-2R+2	269	269
ppe-miR530_L-2R+2	270	270
ppe-MIR858-p5_1ss4GA	271	271
ppe-miR858_R-2_1ss4GA	273	273
mtr-MIR2592bj-p5_1ss12TC	278	278
mtr-MIR2592bi-p5_2ss8TC19AT_1	280	280
mtr-MIR2592ay-p5_2ss6AG17CG_2	281	281
mtr-MIR2592bi-p5_2ss8TC19AT_2	282	282
mtr-MIR2592ay-p5_2ss6AG17CG_1	283	283
mtr-MIR2592bj-p5_2ss12TC19AT_2	284	284
mtr-MIR2592bj-p5_2ss12TC19AT_1	285	285
mtr-MIR2603-p3_2ss9AC17AC	-	286
mtr-MIR2610b-p3_2ss17CA18AC	287	287
vvi-miR3630-3p_L-1_2ss2TA22CT	291	-
gma-MIR4995-p5_1ss18GC	-	301
cas-miR5139_R+5	304	-
mtr-MIR5222-p3_2ss7TA18AT	305	-
sly-MIR5300-p3_1ss13AG	306	-
sly-miR5300_1ss2CT	307	307
stu-MIR5303j-p5_2ss1GA20TC	311	311
gma-MIR5368-p3_2ss17CA19AG_2	-	321
gma-MIR5368-p5_2ss5AT22CA	322	-
gma-MIR5368-p3_2ss5AT22CA	326	-
gma-MIR5368-p5_2ss17CA19AG	-	334
gma-MIR5368-p3_1ss3GA	335	-
gma-MIR5368-p3_2ss17CA19AG_3	-	337
gma-MIR5368-p5_2ss3AT20CA	340	-
gma-MIR5368-p3_2ss17CA19AG_1	-	343
gma-MIR5368-p3_2ss6AT23CA	-	345
bra-miR5654a	-	348
mtr-MIR5745b-p3_1ss18AC	351	-
sly-MIR6022-p3_1ss8GT	352	352
sly-MIR6022-p5_1ss8GT	353	353
stu-miR6024-3p_R-1_2ss20CT21CT	355	355
stu-miR6026-3p_1ss18AG	356	356
nta-miR6149a_L+1R-1_1ss21GC	-	357
hbr-MIR6173-p3_1ss3CT	359	-
hbr-MIR6173-p5_2ss20AG21GC	-	360
hbr-miR6173_L+1	364	-
hbr-MIR6173-p5_2ss23AG24GC	365	-
hbr-MIR6173-p3_2ss23AG24GC	366	-
gma-MIR6300-p5_2	367	367
ath-miR8175_L+1	368	368
gma-miR6300_R+5	369	369
gma-miR6300_R+2_1	370	370
gma-miR6300_R+2_2	371	371
gma-miR6300_R+1	372	372
gma-miR6300_R+6	373	373
gma-miR6300_R+3	374	374
gma-MIR6300-p5_1ss6AG	375	-
gma-miR6300_R+4	376	376
gma-miR6300	377	377
gma-miR6300_R+7	378	378
gma-MIR6300-p3_1ss18AG	-	379
gma-MIR6300-p5_1	380	380
ptc-miR6478_R-1_1ss20TA	381	-
ptc-miR6478_R+2_1ss21GA	382	382
ptc-miR6478_R+3_1ss21GA	383	383
ptc-miR6478_R+2_2ss10GA21GA	384	384
ptc-miR6478_2ss20TC21GA	-	385
ptc-miR6478_R+1_1ss21GA	386	386
ptc-miR6478_R+4_1ss21GA	387	387
ptc-miR6478_R-1	388	388
stu-MIR8005c-p5_1ss11AG_2	392	392
stu-MIR8005a-p5_1ss19GT	393	393
stu-MIR8005a-p3_1ss5GA	394	-
stu-MIR8005c-p5_1ss11AG_1	395	395
stu-MIR8005c-p5_1ss11AG_3	397	397
stu-MIR8005c-p3_1ss14AG	398	398
stu-MIR8005a-p5_1ss10AG	-	400
stu-MIR8005c-p5_1ss14AG	401	401
stu-MIR8005a-p5_1ss5GA	402	402
stu-MIR8021-p5_2ss18TC24TG	404	404
stu-MIR8021-p3_2ss17TC23TG	405	405
stu-miR8021_2ss12AG22CT	406	406
stu-MIR8021-p3_2ss17GA23AG	407	407
stu-MIR8021-p3_2ss17GA24TG	408	408
stu-MIR8021-p3_2ss3TC22TA	-	409
stu-MIR8021-p5_2ss17GA24TG	412	412
stu-MIR8021-p3_2ss4TC23TG	-	413
stu-MIR8021-p3_2ss21AG22TA	414	-
stu-MIR8021-p3_2ss15GA22TA	416	416
stu-MIR8021-p5_2ss1CA18GA	-	417
stu-MIR8021-p3_2ss16GA23TG_2	419	-
stu-MIR8021-p3_2ss4GA24GA	420	-
stu-MIR8021-p3_2ss16GA23TG_1	421	-
stu-MIR8021-p3_2ss16TC22TG	423	423
stu-miR8031_R+1_2ss7AC21TC	425	425
stu-MIR8031-p3_2ss3AC22CG	-	428
stu-MIR8031-p5_2ss3AC22CG	-	430
ath-miR8175_L+3_1ss5AT	431	431
ath-miR8175_L+2_1ss4AT	432	432
ath-miR8175_L+4	-	434
ath-MIR8175-p5_2ss14TC18AC	435	435
ath-miR8175_L+1_1ss3AT	436	436
bol-MIR9410-p5_2ss5TG18TA_3	438	438
bol-MIR9410-p5_2ss4TG17TA	439	-
bol-MIR9410-p5_2ss5TG18TA_2	440	440
bol-MIR9410-p5_2ss5TG18TA_1	441	441
bol-MIR9410-p3_2ss4TG17TA_2	442	-
bol-MIR9410-p3_2ss5TG18TA	443	443
bol-MIR9410-p3_2ss4TG17TA_1	444	-
sly-MIR9474-p5_2ss13TC17AG	445	-
sly-MIR9477-p3_2ss15TC21AG	-	447
sly-MIR9477-p5_2ss15TC21AG	-	448
sly-miR9478-3p_L+4R-1_1ss20GA	452	-
sly-MIR10528-p3_1ss19TC_1	454	-
sly-MIR10528-p5_1ss19TC	455	455
sly-MIR10528-p3_1ss19TC_2	456	456
sly-MIR10533-p5_2ss15TC21TG	457	457
mdm-MIR10986-p3_2ss6CG20CA	459	459
cst-MIR11334-p5_2ss9TG18TC	460	460
csi-miR159a-5p_1ss20AC	462	462
csi-miR159a-3p_R+3	463	463
aly-miR165a-3p_R+1	466	466
bna-miR166a_L+2	467	467
cme-miR167a_R+3	468	468
mdm-miR167h_1ss22AT	-	469
aly-miR167a-5p_R+1_1ss21AT	-	470
gma-miR171e_R+2	472	472
gma-miR403a_R+1_1ss21GT	480	480
mtr-miR408-5p_1ss11TA	481	-
cas-miR408_L-1R+4	482	482
mdm-miR408a_L-1R+4	483	483
stu-miR482d-5p_1ss12GT	485	485
stu-miR482d-3p_R+2	486	486
aqc-miR535_R-1	487	-
aly-miR824-3p	489	489
ppe-miR1511-3p_L+1R-4	491	491
bra-miR1885b	492	492
cas-miR5139_L-1	494	494
stu-miR6024-3p_R+2	496	496
ath-miR8175_L-2	500	500
PC-5p-9098_291	501	501
PC-3p-44932_95	502	502
PC-5p-16176_202	503	503
PC-3p-3524_502	504	504
PC-5p-101290_47	505	505
PC-3p-9747_279	506	506
PC-5p-77927_60	-	509
PC-3p-54272_82	-	510
PC-5p-107056_44	514	-
PC-3p-86526_55	-	515
PC-5p-18808_182	518	518
PC-3p-60241_75	519	519
PC-5p-95737_50	520	520
PC-5p-148966_31	524	-
PC-5p-31411_126	526	526
PC-3p-9335_287	528	528
PC-3p-155334_29	-	531
PC-3p-110904_43	-	539
PC-5p-123003_38	542	-
PC-5p-101854_47	544	544
PC-3p-106122_45	546	546
PC-3p-155314_29	-	550
PC-3p-97294_49	-	553
PC-5p-156137_29	554	-
PC-5p-179780_24	558	-
PC-5p-12980_234	560	560
PC-3p-11979_246	564	564
PC-3p-188338_23	567	-
PC-3p-42255_100	568	568
PC-3p-205485_20	570	-
PC-3p-205104_20	-	572
PC-5p-61604_74	575	575
PC-3p-143985_32	576	-
PC-5p-94046_51	578	578
PC-3p-45386_95	579	579
PC-5p-38263_108	580	580
PC-3p-34591_117	581	581
PC-3p-190182_22	583	-
PC-5p-148273_31	584	-
PC-5p-71320_65	585	585
PC-3p-124938_38	588	-
PC-5p-90402_53	590	590
PC-3p-166110_27	591	-
PC-5p-119988_39	-	592
PC-3p-122745_38	593	593
PC-5p-5387_396	595	595
PC-3p-597_1547	596	596
PC-5p-184124_23	-	597
PC-3p-1722_759	598	598
PC-3p-14753_215	602	602
PC-5p-153350_30	604	-
PC-5p-117363_40	-	605
PC-3p-71517_65	-	613
PC-5p-133892_35	614	-
PC-3p-488_1797	615	615
PC-3p-19_27373	623	623
PC-5p-190899_22	-	624
PC-3p-216061_19	-	634
PC-3p-91254_52	635	635
PC-3p-20631_171	638	638
PC-3p-109084_44	-	641
PC-5p-117714_40	-	649
PC-5p-104032_46	654	654
PC-5p-152690_30	655	655
PC-5p-162871_28	657	-
PC-3p-127372_37	658	-
PC-5p-131695_36	-	660
PC-3p-298_2759	661	661
PC-5p-118934_40	663	-
PC-5p-28304_137	664	664
PC-5p-66291_69	667	667
PC-3p-175055_25	-	670
PC-3p-112536_42	671	671
PC-3p-106270_45	679	679
PC-5p-44962_95	680	680
PC-3p-49154_89	681	681
PC-3p-117024_41	-	683
PC-3p-26716_142	686	686
PC-5p-47706_91	687	687
PC-5p-15565_207	690	690
PC-5p-58183_77	693	693
PC-5p-90226_53	696	-
PC-5p-166334_27	-	699
PC-3p-21883_164	700	700
PC-5p-79003_59	706	706
PC-3p-30913_128	710	710
PC-5p-111690_43	712	712
PC-5p-20832_170	715	715
PC-3p-153703_30	-	717
PC-3p-15222_210	718	718
PC-3p-179010_24	719	-
PC-5p-46823_92	722	722
PC-5p-278_2950	723	723
PC-5p-78935_59	-	725
PC-3p-99000_48	727	727
PC-3p-107334_44	732	732
PC-5p-95170_50	734	-
PC-3p-54937_81	737	737
PC-3p-24043_154	738	738
PC-3p-91476_52	743	743
PC-5p-92224_52	744	-
PC-5p-91373_52	747	747
PC-3p-96108_50	-	751
PC-3p-67869_68	753	753
PC-5p-3440_509	755	755
PC-5p-48725_89	756	756
PC-5p-273148_13	-	761
PC-5p-154497_29	762	-
PC-5p-169773_26	-	763
PC-5p-106793_45	-	767
PC-3p-145793_32	770	-
PC-3p-180294_24	771	-
PC-5p-47214_92	774	774
PC-3p-131718_36	775	-
PC-5p-94162_51	779	779
PC-3p-72550_64	784	784
PC-5p-84815_56	786	786
PC-3p-145340_32	790	-
PC-3p-46514_93	791	791
PC-5p-95808_50	794	794
PC-3p-91689_52	795	795
PC-5p-41061_103	796	796
PC-5p-88195_54	798	798
PC-5p-347691_9	-	800
PC-3p-79160_59	801	801
PC-3p-112163_42	-	806
PC-3p-102740_46	807	-
PC-5p-46948_92	808	808
PC-3p-143398_32	811	811
PC-5p-49566_88	812	812
PC-3p-51644_85	813	813
PC-5p-212558_19	-	815
PC-5p-150460_30	816	-
PC-3p-292405_12	-	817
PC-3p-90333_53	-	818
PC-5p-167316_27	-	819
PC-5p-88753_53	821	-
PC-5p-146979_31	826	-
PC-3p-102120_47	827	827
PC-5p-21718_165	828	828
PC-5p-93944_51	829	829
PC-5p-57106_78	831	831
PC-3p-83447_57	834	834
PC-3p-80196_59	844	844
PC-5p-567932_5	-	847
PC-5p-160111_28	849	-
PC-3p-67018_69	-	850
PC-3p-145935_32	853	-
PC-3p-112697_42	854	-
PC-5p-131623_36	856	-
PC-3p-60176_75	857	857
PC-5p-123519_38	860	860
PC-5p-159926_28	-	861
PC-5p-6562_352	862	862
PC-3p-110934_43	-	873
PC-3p-106370_45	-	879
PC-5p-112782_42	885	885
PC-3p-123082_38	886	886
PC-3p-149105_31	-	887
PC-5p-69370_67	889	889
PC-3p-72256_64	890	890
PC-3p-19426_178	892	892
PC-3p-107212_44	893	-
PC-3p-82209_57	895	895
PC-5p-104879_45	-	896
PC-5p-92256_52	897	897
PC-5p-61665_74	898	898
PC-3p-64413_71	899	899
PC-3p-184626_23	900	-
PC-3p-155400_29	901	-
PC-3p-67232_69	902	902
PC-5p-142294_33	903	-
PC-3p-52309_84	904	904
PC-3p-119236_40	910	910
PC-5p-117747_40	911	-

### Sheet: Table 4-2
Table 3-2. The conserved miRNA familes.
ID	MI
MIR166	mtr-miR166c_R+1,bna-miR166a_L+2,aqc-MIR166a-p3_1ss19AC,aqc-MIR166a-p3_2ss1GC20AC,aqc-MIR166a-p5_2ss1GC20AC,aly-miR165a-5p_L+1_1ss16TC,aly-miR165a-3p_R+1,csi-miR166c-5p_L-1R+1_1ss2GT,nta-miR166a_R+1,nta-miR166a_L+2R-2,nta-MIR166g-p5_2ss19TC20GA,nta-miR166a_R+1_1ss20CT,mdm-MIR166a-p3_2ss14AG19CT,mdm-MIR166c-p5_2ss13GA19GA,cme-MIR166g-p3_2ss14AC17AG,stu-miR166a-5p_1ss20GA,stu-miR166a-3p_1ss21CA,stu-…
MIR156	gma-miR156e_2ss1CT20AG,mtr-miR156e_R+2,rco-miR156a_L-2R+2,gma-miR156b_L+1R-1_1ss19CT,bcy-MIR156-p3,nta-miR156g_L+1,han-MIR156b-p3_1ss3CT,mdm-MIR156d-p3,mes-miR156a,stu-miR156a,stu-miR156d-3p_R-1,stu-miR156f-5p_R+1_1ss1CT,stu-miR156f-5p_L-1R+2,stu-miR156e
MIR159	rco-miR319a_L+1_1ss22TA,lus-MIR159c-p5_2ss9GA19GT,nta-MIR159-p5_1ss2GT,nta-miR159_1ss20TC,nta-miR159_1ss12GT,nta-miR159,nta-miR159_R-3,nta-miR159_R-2_1ss19CT,nta-miR319a_R+1,nta-miR319a_L+1_1ss22TA,cme-miR319c_R+3,mes-MIR319g-p5,mtr-miR319a-3p_L+2R-1,stu-MIR319-p3,stu-miR319-3p_L+2R-2,stu-MIR319b-p5,stu-miR319b_L+1R-1,stu-MIR319a-p5,stu-miR319a-3p_R-1,sly-miR319c-5p,sly-miR319a_L-1R+2
MIR169_1	bna-MIR169e-p5_2ss6TG20TG,sly-MIR169d-p3_2ss7TC18TA,aly-miR169h-3p_R+1_1ss18TC,stu-miR169a-5p,stu-miR169c-3p_L+1,stu-miR169d-3p_L+1,sly-miR169e-3p_1ss18GA
MIR399	mtr-MIR399b-p5_2ss11TC20TG,mtr-miR399l,mtr-miR399r,stu-miR399a-5p_1ss5TG,stu-miR399j-3p_1ss21GA,ppe-MIR399a-p5_2ss5AT18TC,ppe-MIR399a-p3_2ss5AT18TC,gma-miR399i
MIR395	stu-MIR395a-p5,stu-MIR395c-p5,stu-miR395a,stu-MIR395f-p5,stu-MIR395g-p5
MIR167_1	gma-miR167a_1ss21AT,aly-miR167a-5p_R+1_1ss21AT,nta-miR167d_R+2,mdm-miR167h_1ss22AT,cme-miR167a_R+3,cme-MIR167b-p3,stu-miR167a-5p_1ss21AT,stu-miR167c-3p,stu-miR167a-5p,stu-miR167b-3p_L+4
MIR171_1	mtr-miR171e-5p,bna-miR171a_L+3R+1_1ss24GC,vvi-MIR171c-p5_2ss5AG21AG,vvi-miR171a_1ss2GT,vvi-MIR171h-p3_2ss5TC18AC,sly-miR171f_L+1,sly-miR171a_L+1_1ss15CT,rco-MIR171b-p5_1ss13GA,rco-MIR171b-p3,rco-MIR171g-p5,rco-miR171g_L-3,gma-miR171e_R+2,gma-miR171e_L+1,nta-miR171a,nta-miR171c,nta-miR171b,nta-miR171c_L+1_1ss15CT,nta-miR171c_R+1,nta-miR171c_L+1_2,nta-miR171c_R+3,nta-miR171c_L+1_1,ppe-MIR171e-p3_2s…
MIR160	mes-miR160c_R-1_1ss20CT,stu-miR160a-5p,stu-miR160a-3p
MIR172	ptc-MIR172b-p5,mtr-miR172b_L+2,gma-miR172g_R+1_1ss8CT,gma-miR172k,nta-MIR172e-p3_2ss15CG19TA,nta-MIR172e-p5_2ss14CG18TA,nta-MIR172f-p5_2ss14CG18TA,stu-miR172a-3p_1ss21TG,stu-miR172a-3p,stu-miR172a-3p_1ss1AG,stu-miR172a-3p_1ss1AT,stu-miR172c-5p_L+2_2ss9TA20CT,stu-miR172c-3p_R+1,stu-miR172a-5p_3ss2TC8AC9AT,stu-miR172a-3p_1ss13AC,stu-miR172a-5p,stu-miR172a-3p_1ss20AC,stu-miR172a-5p_3ss2TC8AC11CT,gra…
MIR169_2	mtr-miR169b_R+3_1ss21GA,gma-MIR169b-p3_1ss1CT,nta-MIR169j-p3_2ss8GA19CT,nta-miR169a,nta-MIR169p-p3_1ss13GA,nta-miR169q,mes-MIR169g-p3_2ss11TG23CT
MIR164	aly-miR164a-5p_R+2,cme-miR164a,nta-miR164a,nta-miR164a_1ss15AG,stu-miR164-5p_L+4R-1,sly-miR164a-3p_1ss12TC,sly-MIR164b-p3_2ss6TC20CG
MIR396	ath-miR396b-5p_1ss21TA,cca-miR396a-3p_1ss12CT,nta-miR396a,nta-MIR396c-p3_1ss11CT,nta-MIR396c-p5_1ss11CT,stu-miR396-5p,stu-miR396-3p_L-1,sly-miR396a-3p
MIR168	nta-miR168a,nta-miR168a_1ss21CA,nta-miR168d,sly-miR168b-3p_L+3_1ss6CT,sly-miR168b-3p
MIR393	mtr-miR393a_R+3,ptc-miR393a-5p_R+3,ptc-miR393a-3p_1ss20TC,gma-miR393a_R+3,stu-miR393-5p,stu-miR393-3p
MIR394	cme-miR394a_L+2,stu-miR384-5p,stu-miR384-5p_R+1,stu-miR384-5p_1ss14CT
MIR390	ath-MIR390a-p5,gma-miR390a-3p_2ss19TC20CT,hex-MIR390a-p5_1ss21GT,hex-MIR390b-p5_2ss10TC21GA,hex-MIR390b-p5_1ss21GT,hex-MIR390b-p5_2ss10TC21GT,stu-miR390-5p,stu-miR390-5p_1ss19AG
MIR408	mtr-miR408-3p_L-1R+2,mtr-miR408-5p_1ss11TA,mdm-miR408a_L-1R+4,stu-MIR408a-p5_1ss10CA,stu-MIR408a-p3_1ss15AT,stu-MIR408b-p5_1ss6AG,stu-miR408b-3p
MIR171_2	ghr-miR479_2ss21TC22CT,ghr-MIR479-p5,lja-MIR171c-p5_2ss8TA18TG,stu-miR479,stu-miR479_1ss20TG
MIR398	mtr-miR398a-3p,nta-MIR398-p5,nta-miR398_L+2R-2,hbr-miR398_L+3_2ss6AG18TA,ppe-MIR398b-p5_2ss16TA21TA,stu-miR398a-5p_2ss4TA21GT,stu-miR398a-3p_2ss15GA21GA,stu-miR398b-3p,stu-miR398b-3p_L-1R+1,stu-miR398b-3p_2ss18CG19CT
MIR397	sly-MIR397-p5_2ss2GA24TA,gma-MIR397b-p3,nta-MIR397-p3_1ss5GA,stu-miR397-5p
MIR167_2	aly-miR167c-5p
MIR162_1	ath-miR162a-5p_1ss5GC,ath-miR162a-5p_L-1_1ss15CG,nta-miR162a_R+1_3,nta-miR162a_R+1_1ss20AG,nta-miR162a_R+1_2,nta-miR162a_R+1_1,stu-miR162a-5p,stu-miR162a-3p
MIR535	aqc-miR535_R-1
MIR403	ptc-miR403a_R+3,gma-miR403a_R+1_1ss21GT,sly-miR403-5p_1ss18AG,sly-miR403-3p_2ss1CT17GA
MIR158	bra-miR158-3p
MIR482	vvi-miR482_2ss21CT22CT,sly-miR482e-5p,sly-miR482e-3p,sly-miR482e-3p_1ss8TC,stu-miR482c,stu-miR482a-5p_1ss12AG,stu-miR482a-3p,stu-miR482d-3p_L-3,stu-miR482d-3p_1ss14GA,stu-miR482d-3p,stu-miR482d-3p_1ss13CT,stu-miR482d-3p_L-2,stu-miR482d-5p_1ss12GT,stu-miR482d-3p_R+2
MIR824	aly-miR824-5p,aly-miR824-3p
MIR530	stu-miR530_L-2R+2,ppe-miR530_L-2R+2
MIR827	nta-MIR827-p5,nta-miR827
MIR2592	mtr-MIR2592ay-p5_2ss6AG17CG_2,mtr-MIR2592ay-p5_2ss6AG17CG_1,mtr-MIR2592bi-p5_2ss8TC19AT_1,mtr-MIR2592bi-p5_2ss8TC19AT_2,mtr-MIR2592bj-p5_1ss12TC,mtr-MIR2592bj-p5_2ss12TC19AT_2,mtr-MIR2592bj-p5_2ss12TC19AT_1
MIR2610	mtr-MIR2610b-p3_2ss17CA18AC
MIR319	mtr-MIR319c-p5,mtr-miR319a-3p_R+3,gma-miR319c_L+1_1ss21TC,gma-miR319c_R+1
MIR858	ath-miR858b_R+2_2ss1TC4GA,ppe-MIR858-p5_1ss4GA,ppe-miR858_R-2_1ss4GA
MIR4343	gma-MIR1526-p3_2ss4AC18AC,gma-MIR1526-p5_2ss4AC18AC
MIR3444	aly-MIR3444b-p5_2ss6TA17GT
MIR6025	stu-miR6025_2ss5AG20AC
MIR6027	stu-miR6027
MIR5303	sly-MIR5303-p5,sly-miR5303_1ss13TC,nta-MIR5303a-p3_1ss19TA,stu-miR5303a_R-1_1ss9AG,stu-miR5303f_2ss21GA22GA,stu-miR5303f_2ss5TC22GA,stu-miR5303f_1ss21GA,stu-miR5303f_2ss8GA22GA,stu-miR5303f_1ss8GA,stu-MIR5303j-p5_2ss1GA20TC,stu-MIR5303g-p3_1ss3AC,stu-MIR5303h-p5_2ss7TA19TC,stu-miR5303h_R-1_2ss1AG18TC,stu-MIR5303h-p3_2ss9TC20TC,stu-MIR5303i-p5_2ss3TG23TG,stu-miR5303g_2ss2TC17TC
MIR5654	bra-miR5654a
MIR6024	stu-MIR6024-p5_2ss2AG19GT,stu-miR6024-3p,stu-miR6024-3p_R-4,stu-miR6024-3p_R-1_2ss20CT21CT,stu-miR6024-3p_R+2
MIR3627	vvi-miR3627-5p_L-1R+1_1ss16CT
MIR1885	bra-miR1885b
MIR5745	mtr-MIR5745b-p3_2ss8GA18AC,mtr-MIR5745b-p3_1ss18AC
MIR3630	vvi-miR3630-3p_L-1_2ss2TA21AT,vvi-miR3630-3p_L-1_2ss2TA22CT,vvi-miR3630-3p_L-3_1ss10CA
MIR6026	stu-miR6026-3p_1ss18AG
MIR6149	nta-miR6149a_L+1R-1_1ss21GC
MIR6022	sly-MIR6022-p3_1ss8GT,sly-MIR6022-p5_1ss8GT
MIR7993	stu-miR7993a_1ss14TC
MIR8005	stu-MIR8005a-p5_1ss19GT,stu-MIR8005a-p3_1ss5GA,stu-MIR8005a-p5_1ss10AG,stu-MIR8005a-p5_1ss5GA,stu-MIR8005c-p5_1ss11AG_2,stu-MIR8005c-p5_1ss11AG_1,stu-MIR8005c-p3_2ss9AG19TC,stu-MIR8005c-p5_1ss11AG_3,stu-MIR8005c-p3_1ss14AG,stu-MIR8005c-p5_1ss10AG,stu-MIR8005c-p5_1ss14AG
MIR7486	gra-MIR7486g-p5_2ss17CA19CG
MIR1511	ppe-miR1511-3p_L+1R-4
MIR827_5	stu-miR827-5p,stu-miR827-3p
MIR8007	stu-miR8007b-5p_1ss10TG
MIR7997	stu-MIR7997b-p5,stu-MIR7997b-p3_2ss19TC20TC,stu-MIR7997b-p5_1ss20CG,stu-MIR7997c-p3,stu-MIR7997c-p3_2ss7TG17CT
