## Supplementary material for "MiRNAs profiling and degradome sequencing between the CMS-line N816S and its maintainer line Ning5m during anther development in pepper (*Capsicum annuum* L.)": Table S4

### Sheet: Sheet1
Table S4 Overview of degradome sequencing reads from raw data to mapping_sequences
Sample	Sum(number)	Sum(ratio)
Raw Reads	34495303	/
reads < 15nt after removing 3 adaptor	261630	0.0076
Mappable Reads	34233673	0.9924
Unique Raw Reads	12420557	/
Unique reads < 15nt after removing 3 adaptor	100197	0.0081
Unique Mappable Reads	12320360	0.9919
Transcript Mapped Reads	20851831	0.6045
Unique Transcript Mapped Reads	6635426	0.5342
Number of input Transcript	35336	/
Number of Coverd Transcript	30302	0.8575
