## Supplementary material for "MiRNAs profiling and degradome sequencing between the CMS-line N816S and its maintainer line Ning5m during anther development in pepper (*Capsicum annuum* L.)": Table S6

### Sheet: Sheet1
Table S6 Transcript annotation of targets of differential expression conserved and novel miRNAs in this study.
miRNA name	Transcript	Transcript Annotation	Symbol
aly-miR167a-5p_R+1_1ss21AT	Capana00g004127	auxin response factor	ARF8
	Capana03g002381	-	DTX49
	Capana04g002496	auxin response factor	ARF8
bra-miR1885b	Capana12g001365	NADH dehydrogenase [ubiquinone] flavoprotein 1	UBP6
cst-MIR11334-p5_2ss9TG18TC	Capana00g003956	phospholipase D alpha 1-like	PLD1
	Capana01g000588	peroxisomal acyl-CoA oxidase 1A	ACX1
gma-miR167a_1ss21AT	Capana00g004127	auxin response factor	ARF8
	Capana03g002381	-	DTX49
	Capana04g002496	auxin response factor	ARF8
	Capana06g002154	-	At5g11960
gra-miR172b_2ss8TC9AT	Capana01g001333	polygalacturonate 4-alpha-galacturonosyltransferase	GAUT1
	Capana08g002337	polyadenylate-binding protein 8-like	PAB2
hex-MIR390a-p5_1ss21GT	Capana03g003402	probable polyribonucleotide nucleotidyltransferase 1	GDI1
hex-MIR390b-p5_1ss21GT	Capana03g003402	probable polyribonucleotide nucleotidyltransferase 1	GDI1
hex-MIR390b-p5_2ss10TC21GA	Capana12g000996	DNA repair protein RAD51 homolog 1-like	SAC3
mdm-miR167h_1ss22AT	Capana00g004127	auxin response factor	ARF8
	Capana03g002381	-	DTX49
	Capana04g002496	auxin response factor	ARF8
mtr-MIR399b-p5_2ss11TC20TG	Capana03g001206	hypothetical protein	-
nta-miR156g_L+1	Capana01g002647	-	SPL3
	Capana03g002993	-	-
	Capana10g000709	-	SPL6
	Capana10g002379	-	SPL9
	Capana11g002003	-	SPL6
nta-miR159_R-3	Capana00g000151	lupeol synthase-like	LUS1
	Capana00g000573	hypothetical protein	At1g52360
	Capana00g003680	-	At3g42180
	Capana00g003956	phospholipase D alpha 1-like	PLD1
	Capana01g001817	-	GAM1
	Capana01g003108	-	TULP3
	Capana01g003467	hypothetical protein	GAM1
	Capana03g000598	-	TSN1
	Capana03g003040	probable LRR receptor-like serine/threonine-protein kinase At3g47570	-
	Capana03g004622	plasma membrane H+-ATPase	ACA13
	Capana03g004623	plasma membrane H+-ATPase	ACA13
	Capana03g004625	plasma membrane H+-ATPase	ACA13
	Capana05g000961	uncharacterized LOC104602841	GIP
	Capana06g000259	50S ribosomal protein L17	RPL17
	Capana06g000689	-	GAM1
	Capana07g002088	-	-
	Capana07g002143	WAS/WASL-interacting protein family member 1-like	-
	Capana08g002081	flavonol synthase/flavanone 3-hydroxylase	DLO2
	Capana09g000878	WAS/WASL-interacting protein family member 1-like	-
nta-MIR172e-p5_2ss14CG18TA	Capana01g002433	-	-
	Capana08g002529	-	BURP3
	Capana09g001173	lysosomal alpha-mannosidase-like	-
nta-MIR172f-p5_2ss14CG18TA	Capana01g002433	-	-
	Capana08g002529	-	BURP3
	Capana09g001173	lysosomal alpha-mannosidase-like	-
nta-miR6149a_L+1R-1_1ss21GC	Capana01g001676	Phenylalanyl-tRNA synthetase class IIc family protein	CPR30
	Capana01g001677	Phenylalanyl-tRNA synthetase class IIc family protein	CPR30
ppe-MIR399a-p3_2ss5AT18TC	Capana01g001911	-	-
	Capana02g001430	-	ACD11
	Capana03g000494	-	-
	Capana09g000951	DNA ligase 1-like	DTX3
ppe-MIR399a-p5_2ss5AT18TC	Capana01g001911	-	-
	Capana02g001430	-	ACD11
	Capana03g000494	-	-
	Capana09g000951	DNA ligase 1-like	DTX3
ppe-MIR858-p5_1ss4GA	Capana01g000070	hypothetical protein	MYB4
	Capana01g000831	myb domain protein	MYB12
	Capana01g002586	-	At3g63540
	Capana01g002912	hypothetical protein	MYB12
	Capana01g004167	hypothetical protein	MYB308
	Capana03g002680	r2r3-myb transcription factor	MYB3
	Capana03g003830	myb domain protein	MYB4
	Capana06g000131	hypothetical protein	MYB4
	Capana10g000198	hypothetical protein	MYB80
	Capana12g000967	transcription factor MYB114-like	TT2
sly-MIR10528-p3_2ss9GA19TC	Capana12g000119	-	-
stu-miR156a	Capana01g002647	-	SPL3
	Capana03g002993	-	-
	Capana10g000709	-	SPL6
	Capana10g002379	-	SPL9
	Capana11g002003	-	SPL6
stu-miR167a-5p	Capana03g002381	-	DTX49
	Capana06g002154	-	At5g11960
stu-miR167a-5p_1ss21AT	Capana00g004127	auxin response factor	ARF8
	Capana03g002381	-	DTX49
	Capana04g002496	auxin response factor	ARF8
	Capana06g002154	-	At5g11960
stu-miR172a-5p_3ss2TC8AC9AT	Capana01g001333	polygalacturonate 4-alpha-galacturonosyltransferase	GAUT1
	Capana08g002337	polyadenylate-binding protein 8-like	PAB2
stu-miR319b_L+1R-1	Capana00g005070	-	TCP2
	Capana00g005071	-	TCP24
	Capana01g001817	-	GAM1
	Capana06g000689	-	GAM1
	Capana07g002088	-	-
	Capana07g002142	-	TCP4
	Capana08g002129	methylmalonate-semialdehyde dehydrogenase [acylating]	ALDH6B2
stu-miR393-5p	Capana02g003700	protein TRANSPORT INHIBITOR RESPONSE 1-like	AFB2
	Capana03g003555	TIR1-like protein	TIR1
	Capana06g000011	protein TRANSPORT INHIBITOR RESPONSE 1	TIR1
	Capana06g003032	uncharacterized LOC104808371	-
	Capana06g003037	protein TRANSPORT INHIBITOR RESPONSE 1-like	TIR1
stu-miR396-3p_L-1	Capana06g002605	-	-
	Capana11g001006	-	-
stu-miR6024-3p_R-1_2ss20CT21CT	Capana09g000538	putative late blight resistance protein homolog R1B-14	R1B-16
	Capana10g000341	putative late blight resistance protein homolog R1B-14	R1A-10
	Capana10g002284	putative late blight resistance protein homolog R1B-14	R1B-16
PC-3p-145340_32	Capana04g000518	adenosine/AMP deaminase	SERAC1
PC-3p-213314_19	Capana02g001836	-	ISA2
PC-3p-9747_279	Capana02g003141	geraniol 8-hydroxylase-like	CYP76B6
PC-5p-12980_234	Capana12g002788	-	spp27
PC-5p-154497_29	Capana08g000861	digalactosyldiacylglycerol synthase 2	DGD2
PC-5p-160111_28	Capana08g000911	acyl-coenzyme A thioesterase 8-like	-
PC-5p-566596_5	Capana04g001619	eukaryotic translation initiation factor 3 subunit I	TIF3I1
PC-5p-58183_77	Capana12g002638	-	Os01g0895100
