## Supplementary material for "MiRNAs profiling and degradome sequencing between the CMS-line N816S and its maintainer line Ning5m during anther development in pepper (*Capsicum annuum* L.)": Table S8

### Sheet: Sheet1
Table S8 The transcript annotation, GO terms and KEGG pathways of differential expression miRNAs with those targets in pepper.
miRNA family	miRNA	Transcript	Transcript Annotation	GO_Term	KEGG_pathways	KOG_Description
miR156	stu-miR156a	Capana01g002647	-	GO:0003677(DNA binding);GO:0003700(transcription factor activity, sequence-specific DNA binding);GO:0005634(nucleus);GO:0006351(transcription, DNA-templated);GO:0006355(regulation of transcription, DNA-templated);GO:0044212(transcription regulatory region DNA binding);GO:0046872(metal ion binding);GO:0048510(regulation of timing of transition from vegetative to reproductive phase);GO:0048653(anth…	-	[K]Transcription
		Capana03g002993	-	-	-	[K]Transcription
		Capana10g000709	-	GO:0003677(DNA binding);GO:0003700(transcription factor activity, sequence-specific DNA binding);GO:0005634(nucleus);GO:0006351(transcription, DNA-templated);GO:0006355(regulation of transcription, DNA-templated);GO:0010468(regulation of gene expression);GO:0042742(defense response to bacterium);GO:0046872(metal ion binding)	-	[S]Function unknown
		Capana10g002379	-	GO:0003677(DNA binding);GO:0003700(transcription factor activity, sequence-specific DNA binding);GO:0005634(nucleus);GO:0005737(cytoplasm);GO:0006351(transcription, DNA-templated);GO:0006355(regulation of transcription, DNA-templated);GO:0010228(vegetative to reproductive phase transition of meristem);GO:0046872(metal ion binding);GO:0048366(leaf development);GO:0048653(anther development);GO:200…	-	[K]Transcription
		Capana11g002003	-	GO:0003677(DNA binding);GO:0003700(transcription factor activity, sequence-specific DNA binding);GO:0005634(nucleus);GO:0006351(transcription, DNA-templated);GO:0006355(regulation of transcription, DNA-templated);GO:0010468(regulation of gene expression);GO:0042742(defense response to bacterium);GO:0046872(metal ion binding)	-	[S]Function unknown
	nta-miR156g_L+1	Capana01g002647	-	GO:0003677(DNA binding);GO:0003700(transcription factor activity, sequence-specific DNA binding);GO:0005634(nucleus);GO:0006351(transcription, DNA-templated);GO:0006355(regulation of transcription, DNA-templated);GO:0044212(transcription regulatory region DNA binding);GO:0046872(metal ion binding);GO:0048510(regulation of timing of transition from vegetative to reproductive phase);GO:0048653(anth…	-	[K]Transcription
		Capana03g002993	-	-	-	[K]Transcription
		Capana10g000709	-	GO:0003677(DNA binding);GO:0003700(transcription factor activity, sequence-specific DNA binding);GO:0005634(nucleus);GO:0006351(transcription, DNA-templated);GO:0006355(regulation of transcription, DNA-templated);GO:0010468(regulation of gene expression);GO:0042742(defense response to bacterium);GO:0046872(metal ion binding)	-	[S]Function unknown
		Capana10g002379	-	GO:0003677(DNA binding);GO:0003700(transcription factor activity, sequence-specific DNA binding);GO:0005634(nucleus);GO:0005737(cytoplasm);GO:0006351(transcription, DNA-templated);GO:0006355(regulation of transcription, DNA-templated);GO:0010228(vegetative to reproductive phase transition of meristem);GO:0046872(metal ion binding);GO:0048366(leaf development);GO:0048653(anther development);GO:200…	-	[K]Transcription
		Capana11g002003	-	GO:0003677(DNA binding);GO:0003700(transcription factor activity, sequence-specific DNA binding);GO:0005634(nucleus);GO:0006351(transcription, DNA-templated);GO:0006355(regulation of transcription, DNA-templated);GO:0010468(regulation of gene expression);GO:0042742(defense response to bacterium);GO:0046872(metal ion binding)	-	[S]Function unknown
miR159	nta-miR159_R-3	Capana00g000573	hypothetical protein	GO:0006886(intracellular protein transport);GO:0006888(ER to Golgi vesicle-mediated transport);GO:0006890(retrograde vesicle-mediated transport, Golgi to ER);GO:0006891(intra-Golgi vesicle-mediated transport);GO:0030126(COPI vesicle coat)	ko03008(Ribosome biogenesis in eukaryotes)	[S]Function unknown
		Capana00g003680	-	GO:0003824(catalytic activity);GO:0005768(endosome);GO:0005794(Golgi apparatus);GO:0005802(trans-Golgi network);GO:0008150(biological_process);GO:0016020(membrane);GO:0016740(transferase activity)	-	[S]Function unknown
		Capana00g003956	phospholipase D alpha 1-like	GO:0034638(phosphatidylcholine catabolic process)	ko00564(Glycerophospholipid metabolism);ko00565(Ether lipid metabolism);ko04144(Endocytosis)	[I]Lipid transport and metabolism
		Capana00g000151	lupeol synthase-like	GO:0019745(pentacyclic triterpenoid biosynthetic process);GO:0042299(lupeol synthase activity)	ko00100(Steroid biosynthesis)	[I]Lipid transport and metabolism
		Capana01g001817	-	-	-	[K]Transcription
		Capana01g003467	hypothetical protein	GO:0003677(DNA binding);GO:0003700(transcription factor activity, sequence-specific DNA binding);GO:0005634(nucleus);GO:0006355(regulation of transcription, DNA-templated);GO:0048235(pollen sperm cell differentiation)	ko00190(Oxidative phosphorylation);ko00860(Porphyrin and chlorophyll metabolism)	[K]Transcription
		Capana01g003108	-	GO:0005929(cilium);GO:0035091(phosphatidylinositol binding);GO:0061512(protein localization to cilium)	-	[S]Function unknown
		Capana03g003040	probable LRR receptor-like serine/threonine-protein kinase At3g47570	GO:0003674(molecular_function);GO:0008150(biological_process)	ko04626(Plant-pathogen interaction)	[S]Function unknown
		Capana03g000598	-	GO:0000932(cytoplasmic mRNA processing body);GO:0003676(nucleic acid binding);GO:0003712(transcription cofactor activity);GO:0003723(RNA binding);GO:0004518(nuclease activity);GO:0005635(nuclear envelope);GO:0005783(endoplasmic reticulum);GO:0005829(cytosol);GO:0006402(mRNA catabolic process);GO:0009306(protein secretion);GO:0009506(plasmodesma);GO:0009651(response to salt stress);GO:0009686(gibb…	-	[L]Replication, recombination and repair
		Capana05g000961	uncharacterized LOC104602841	GO:0004596(peptide alpha-N-acetyltransferase activity);GO:0005737(cytoplasm);GO:0017196(N-terminal peptidyl-methionine acetylation)	ko04070(Phosphatidylinositol signaling system)	[S]Function unknown
		Capana03g004623	plasma membrane H+-ATPase	GO:0005388(calcium-transporting ATPase activity);GO:0005887(integral component of plasma membrane);GO:0043231(intracellular membrane-bounded organelle)	ko00190(Oxidative phosphorylation)	[P]Inorganic ion transport and metabolism
		Capana03g004622	plasma membrane H+-ATPase	GO:0005388(calcium-transporting ATPase activity);GO:0005887(integral component of plasma membrane);GO:0043231(intracellular membrane-bounded organelle)	ko00190(Oxidative phosphorylation)	[P]Inorganic ion transport and metabolism
		Capana03g004625	plasma membrane H+-ATPase	GO:0005388(calcium-transporting ATPase activity);GO:0005887(integral component of plasma membrane);GO:0043231(intracellular membrane-bounded organelle)	ko00190(Oxidative phosphorylation)	[P]Inorganic ion transport and metabolism
		Capana06g000259	50S ribosomal protein L17	GO:0003735(structural constituent of ribosome);GO:0015934(large ribosomal subunit)	ko03010(Ribosome)	[J]Translation, ribosomal structure and biogenesis
		Capana06g000689	-	GO:0003677(DNA binding);GO:0003700(transcription factor activity, sequence-specific DNA binding);GO:0005634(nucleus);GO:0006355(regulation of transcription, DNA-templated);GO:0009740(gibberellic acid mediated signaling pathway);GO:0009789(positive regulation of abscisic acid-activated signaling pathway);GO:0043068(positive regulation of programmed cell death);GO:0045893(positive regulation of tra…	-	[K]Transcription
		Capana07g002088	-	GO:0003674(molecular_function);GO:0005576(extracellular region);GO:0008150(biological_process)	-	[S]Function unknown
		Capana07g002143	WAS/WASL-interacting protein family member 1-like	-	ko04144(Endocytosis)	-
		Capana09g000878	WAS/WASL-interacting protein family member 1-like	-	ko04144(Endocytosis)	[S]Function unknown
		Capana08g002081	flavonol synthase/flavanone 3-hydroxylase	GO:0051213(dioxygenase activity)	ko00941(Flavonoid biosynthesis)	[S]Function unknown
miR165	aly-miR165a-5p_L+1_1ss16TC	Capana10g000140	probable E3 ubiquitin-protein ligase HERC4	GO:0005794(Golgi apparatus);GO:0008150(biological_process)	ko04120(Ubiquitin mediated proteolysis)	[D]Cell cycle control, cell division, chromosome partitioning ;[Z]Cytoskeleton
miR167	aly-miR167a-5p_R+1_1ss21AT	Capana00g004127	auxin response factor 5	GO:0003677(DNA binding);GO:0003700(transcription factor activity, sequence-specific DNA binding);GO:0005634(nucleus);GO:0006351(transcription, DNA-templated);GO:0006355(regulation of transcription, DNA-templated);GO:0009733(response to auxin);GO:0009734(auxin-activated signaling pathway);GO:0009908(flower development)	ko04075(Plant hormone signal transduction)	[K]Transcription
		Capana03g002381	-	GO:0006855(drug transmembrane transport);GO:0015238(drug transmembrane transporter activity)	-	[V]Defense mechanisms
		Capana04g002496	auxin response factor 7-like	GO:0003677(DNA binding);GO:0003700(transcription factor activity, sequence-specific DNA binding);GO:0005634(nucleus);GO:0006351(transcription, DNA-templated);GO:0006355(regulation of transcription, DNA-templated);GO:0009733(response to auxin);GO:0009734(auxin-activated signaling pathway);GO:0009908(flower development)	ko04075(Plant hormone signal transduction)	[K]Transcription
	stu-miR167a-5p	Capana03g002381	-	GO:0006855(drug transmembrane transport);GO:0015238(drug transmembrane transporter activity)	-	[V]Defense mechanisms
		Capana06g002154	-	GO:0008150(biological_process);GO:0009507(chloroplast);GO:0015095(magnesium ion transmembrane transporter activity);GO:0016021(integral component of membrane)	-	[S]Function unknown
	stu-miR167a-5p_1ss21AT	Capana00g004127	auxin response factor 5	GO:0003677(DNA binding);GO:0003700(transcription factor activity, sequence-specific DNA binding);GO:0005634(nucleus);GO:0006351(transcription, DNA-templated);GO:0006355(regulation of transcription, DNA-templated);GO:0009733(response to auxin);GO:0009734(auxin-activated signaling pathway);GO:0009908(flower development)	ko04075(Plant hormone signal transduction)	[K]Transcription
		Capana03g002381	-	GO:0006855(drug transmembrane transport);GO:0015238(drug transmembrane transporter activity)	-	[V]Defense mechanisms
		Capana04g002496	auxin response factor 7-like	GO:0003677(DNA binding);GO:0003700(transcription factor activity, sequence-specific DNA binding);GO:0005634(nucleus);GO:0006351(transcription, DNA-templated);GO:0006355(regulation of transcription, DNA-templated);GO:0009733(response to auxin);GO:0009734(auxin-activated signaling pathway);GO:0009908(flower development)	ko04075(Plant hormone signal transduction)	[K]Transcription
		Capana06g002154	-	GO:0008150(biological_process);GO:0009507(chloroplast);GO:0015095(magnesium ion transmembrane transporter activity);GO:0016021(integral component of membrane)	-	[S]Function unknown
		Capana00g004127	auxin response factor 5	GO:0003677(DNA binding);GO:0003700(transcription factor activity, sequence-specific DNA binding);GO:0005634(nucleus);GO:0006351(transcription, DNA-templated);GO:0006355(regulation of transcription, DNA-templated);GO:0009733(response to auxin);GO:0009734(auxin-activated signaling pathway);GO:0009908(flower development)	ko04075(Plant hormone signal transduction)	[K]Transcription
		Capana03g002381	-	GO:0006855(drug transmembrane transport);GO:0015238(drug transmembrane transporter activity)	-	[V]Defense mechanisms
		Capana04g002496	auxin response factor 7-like	GO:0003677(DNA binding);GO:0003700(transcription factor activity, sequence-specific DNA binding);GO:0005634(nucleus);GO:0006351(transcription, DNA-templated);GO:0006355(regulation of transcription, DNA-templated);GO:0009733(response to auxin);GO:0009734(auxin-activated signaling pathway);GO:0009908(flower development)	ko04075(Plant hormone signal transduction)	[K]Transcription
		Capana06g002154	-	GO:0008150(biological_process);GO:0009507(chloroplast);GO:0015095(magnesium ion transmembrane transporter activity);GO:0016021(integral component of membrane)	-	[S]Function unknown
		Capana00g004127	auxin response factor 5	GO:0003677(DNA binding);GO:0003700(transcription factor activity, sequence-specific DNA binding);GO:0005634(nucleus);GO:0006351(transcription, DNA-templated);GO:0006355(regulation of transcription, DNA-templated);GO:0009733(response to auxin);GO:0009734(auxin-activated signaling pathway);GO:0009908(flower development)	ko04075(Plant hormone signal transduction)	[K]Transcription
		Capana03g002381	-	GO:0006855(drug transmembrane transport);GO:0015238(drug transmembrane transporter activity)	-	[V]Defense mechanisms
		Capana04g002496	auxin response factor 7-like	GO:0003677(DNA binding);GO:0003700(transcription factor activity, sequence-specific DNA binding);GO:0005634(nucleus);GO:0006351(transcription, DNA-templated);GO:0006355(regulation of transcription, DNA-templated);GO:0009733(response to auxin);GO:0009734(auxin-activated signaling pathway);GO:0009908(flower development)	ko04075(Plant hormone signal transduction)	[K]Transcription
MIR169	nta-MIR169j-p3_2ss8GA19CT	Capana03g000552	heat shock 70 kDa protein 5	GO:0005524(ATP binding);GO:0005618(cell wall);GO:0005737(cytoplasm);GO:0005829(cytosol);GO:0005886(plasma membrane);GO:0006457(protein folding);GO:0009408(response to heat);GO:0009507(chloroplast);GO:0009615(response to virus);GO:0016020(membrane)	ko03040(Spliceosome);ko04141(Protein processing in endoplasmic reticulum);ko04144(Endocytosis)	[O]Posttranslational modification, protein turnover, chaperones
		Capana03g000825	-	GO:0003743(translation initiation factor activity);GO:0003746(translation elongation factor activity);GO:0005737(cytoplasm);GO:0006413(translational initiation);GO:0006452(translational frameshifting);GO:0010089(xylem development);GO:0043022(ribosome binding);GO:0045901(positive regulation of translational elongation);GO:0045905(positive regulation of translational termination)	-	[J]Translation, ribosomal structure and biogenesis
miR172	stu-miR172a-5p_3ss2TC8AC11CT	Capana01g000377	UDP-glucuronate 4-epimerase 5	GO:0003824(catalytic activity);GO:0005768(endosome);GO:0005794(Golgi apparatus);GO:0005802(trans-Golgi network);GO:0005975(carbohydrate metabolic process);GO:0009225(nucleotide-sugar metabolic process);GO:0016021(integral component of membrane);GO:0032580(Golgi cisterna membrane);GO:0050378(UDP-glucuronate 4-epimerase activity);GO:0050662(coenzyme binding)	ko00500(Starch and sucrose metabolism);ko00520(Amino sugar and nucleotide sugar metabolism)	[M]Cell wall/membrane/envelope biogenesis
		Capana03g001694	hypothetical protein	GO:0003677(DNA binding);GO:0009507(chloroplast);GO:0009570(chloroplast stroma);GO:0009941(chloroplast envelope);GO:0016787(hydrolase activity)	ko03013(RNA transport);ko03015(mRNA surveillance pathway)	[L]Replication, recombination and repair
	stu-miR172a-5p_3ss2TC8AC9AT	Capana01g001333	polygalacturonate 4-alpha-galacturonosyltransferase	GO:0000139(Golgi membrane);GO:0005768(endosome);GO:0005794(Golgi apparatus);GO:0005802(trans-Golgi network);GO:0010289(homogalacturonan biosynthetic process);GO:0016021(integral component of membrane);GO:0016051(carbohydrate biosynthetic process);GO:0016757(transferase activity, transferring glycosyl groups);GO:0047262(polygalacturonate 4-alpha-galacturonosyltransferase activity)	ko00500(Starch and sucrose metabolism);ko00520(Amino sugar and nucleotide sugar metabolism)	[M]Cell wall/membrane/envelope biogenesis
		Capana08g002337	polyadenylate-binding protein 8-like	GO:0000166(nucleotide binding);GO:0000184(nuclear-transcribed mRNA catabolic process, nonsense-mediated decay);GO:0003723(RNA binding);GO:0003743(translation initiation factor activity);GO:0005515(protein binding);GO:0005634(nucleus);GO:0005829(cytosol);GO:0006413(translational initiation);GO:0006446(regulation of translational initiation);GO:0009651(response to salt stress);GO:0016032(viral proc…	ko03013(RNA transport);ko03015(mRNA surveillance pathway);ko03018(RNA degradation)	[S]Function unknown
	gra-miR172b_2ss8TC9AT	Capana01g001333	polygalacturonate 4-alpha-galacturonosyltransferase	GO:0000139(Golgi membrane);GO:0005768(endosome);GO:0005794(Golgi apparatus);GO:0005802(trans-Golgi network);GO:0010289(homogalacturonan biosynthetic process);GO:0016021(integral component of membrane);GO:0016051(carbohydrate biosynthetic process);GO:0016757(transferase activity, transferring glycosyl groups);GO:0047262(polygalacturonate 4-alpha-galacturonosyltransferase activity)	ko00500(Starch and sucrose metabolism);ko00520(Amino sugar and nucleotide sugar metabolism)	[M]Cell wall/membrane/envelope biogenesis
		Capana08g002337	polyadenylate-binding protein 8-like	GO:0000166(nucleotide binding);GO:0000184(nuclear-transcribed mRNA catabolic process, nonsense-mediated decay);GO:0003723(RNA binding);GO:0003743(translation initiation factor activity);GO:0005515(protein binding);GO:0005634(nucleus);GO:0005829(cytosol);GO:0006413(translational initiation);GO:0006446(regulation of translational initiation);GO:0009651(response to salt stress);GO:0016032(viral proc…	ko03013(RNA transport);ko03015(mRNA surveillance pathway);ko03018(RNA degradation)	[S]Function unknown
	nta-MIR172e-p5_2ss14CG18TA	Capana01g002433	-	GO:0008150(biological_process);GO:0009507(chloroplast);GO:0016021(integral component of membrane)	-	[S]Function unknown
		Capana09g001173	lysosomal alpha-mannosidase-like	GO:0003674(molecular_function);GO:0005634(nucleus);GO:0008150(biological_process)	ko00511(Other glycan degradation)	[S]Function unknown
		Capana08g002529	-	GO:0000326(protein storage vacuole);GO:0048316(seed development)	-	[S]Function unknown
	nta-MIR172f-p5_2ss14CG18TA	Capana01g002433	-	GO:0008150(biological_process);GO:0009507(chloroplast);GO:0016021(integral component of membrane)	-	[S]Function unknown
		Capana09g001173	lysosomal alpha-mannosidase-like	GO:0003674(molecular_function);GO:0005634(nucleus);GO:0008150(biological_process)	ko00511(Other glycan degradation)	[S]Function unknown
		Capana08g002529	-	GO:0000326(protein storage vacuole);GO:0048316(seed development)	-	[S]Function unknown
miR1885	bra-miR1885b	Capana12g001365	NADH dehydrogenase [ubiquinone] flavoprotein 1	GO:0004843(thiol-dependent ubiquitin-specific protease activity);GO:0005516(calmodulin binding);GO:0005634(nucleus);GO:0006511(ubiquitin-dependent protein catabolic process);GO:0009506(plasmodesma);GO:0016579(protein deubiquitination);GO:0036459(thiol-dependent ubiquitinyl hydrolase activity)	ko00190(Oxidative phosphorylation)	-
miR319	stu-miR319b_L+1R-1	Capana00g005070	-	GO:0003677(DNA binding);GO:0003700(transcription factor activity, sequence-specific DNA binding);GO:0005515(protein binding);GO:0005634(nucleus);GO:0006351(transcription, DNA-templated);GO:0006355(regulation of transcription, DNA-templated);GO:0009637(response to blue light);GO:0009965(leaf morphogenesis);GO:0030154(cell differentiation);GO:0045962(positive regulation of development, heterochroni…	-	[K]Transcription
		Capana00g005071	-	GO:0003677(DNA binding);GO:0003700(transcription factor activity, sequence-specific DNA binding);GO:0005515(protein binding);GO:0005634(nucleus);GO:0006351(transcription, DNA-templated);GO:0006355(regulation of transcription, DNA-templated);GO:0008285(negative regulation of cell proliferation);GO:0009965(leaf morphogenesis);GO:0030154(cell differentiation);GO:0045962(positive regulation of develo…	-	[K]Transcription
		Capana01g001817	-	-	-	[K]Transcription
		Capana07g002142	-	GO:0003677(DNA binding);GO:0003700(transcription factor activity, sequence-specific DNA binding);GO:0005515(protein binding);GO:0005634(nucleus);GO:0006351(transcription, DNA-templated);GO:0006355(regulation of transcription, DNA-templated);GO:0009793(embryo development ending in seed dormancy);GO:0009965(leaf morphogenesis);GO:0030154(cell differentiation);GO:0045962(positive regulation of devel…	-	[K]Transcription
		Capana06g000689	-	GO:0003677(DNA binding);GO:0003700(transcription factor activity, sequence-specific DNA binding);GO:0005634(nucleus);GO:0006355(regulation of transcription, DNA-templated);GO:0009740(gibberellic acid mediated signaling pathway);GO:0009789(positive regulation of abscisic acid-activated signaling pathway);GO:0043068(positive regulation of programmed cell death);GO:0045893(positive regulation of tra…	-	[K]Transcription
		Capana07g002088	-	GO:0003674(molecular_function);GO:0005576(extracellular region);GO:0008150(biological_process)	-	[S]Function unknown
		Capana08g002129	methylmalonate-semialdehyde dehydrogenase [acylating]	GO:0004029(aldehyde dehydrogenase (NAD) activity);GO:0004491(methylmalonate-semialdehyde dehydrogenase (acylating) activity);GO:0018478(malonate-semialdehyde dehydrogenase (acetylating) activity)	ko01200(Carbon metabolism);ko00640(Propanoate metabolism);ko00562(Inositol phosphate metabolism);ko00280(Valine, leucine and isoleucine degradation);ko00410(beta-Alanine metabolism)	[I]Lipid transport and metabolism
MIR390	hex-MIR390a-p5_1ss21GT	Capana03g003402	probable polyribonucleotide nucleotidyltransferase 1	GO:0005094(Rho GDP-dissociation inhibitor activity);GO:0005096(GTPase activator activity);GO:0005515(protein binding);GO:0005737(cytoplasm);GO:0009932(cell tip growth);GO:0010053(root epidermal cell differentiation)	ko00230(Purine metabolism);ko00240(Pyrimidine metabolism);ko03018(RNA degradation)	[S]Function unknown
		Capana03g003402	probable polyribonucleotide nucleotidyltransferase 1	GO:0005094(Rho GDP-dissociation inhibitor activity);GO:0005096(GTPase activator activity);GO:0005515(protein binding);GO:0005737(cytoplasm);GO:0009932(cell tip growth);GO:0010053(root epidermal cell differentiation)	ko00230(Purine metabolism);ko00240(Pyrimidine metabolism);ko03018(RNA degradation)	[S]Function unknown
	hex-MIR390b-p5_2ss10TC21GA	Capana12g000996	DNA repair protein RAD51 homolog 1-like	GO:0004439(phosphatidylinositol-4,5-bisphosphate 5-phosphatase activity);GO:0005634(nucleus);GO:0005774(vacuolar membrane);GO:0007033(vacuole organization);GO:0016021(integral component of membrane);GO:0036092(phosphatidylinositol-3-phosphate biosynthetic process);GO:0042578(phosphoric ester hydrolase activity)	ko03440(Homologous recombination)	[T]Signal transduction mechanisms
miR393	stu-miR393-5p	Capana03g003555	TIR1-like protein	GO:0000822(inositol hexakisphosphate binding);GO:0009734(auxin-activated signaling pathway)	ko04075(Plant hormone signal transduction)	[S]Function unknown
		Capana02g003700	protein TRANSPORT INHIBITOR RESPONSE 1-like	GO:0000822(inositol hexakisphosphate binding);GO:0009734(auxin-activated signaling pathway)	ko04075(Plant hormone signal transduction)	[S]Function unknown
		Capana06g000011	protein TRANSPORT INHIBITOR RESPONSE 1	GO:0000822(inositol hexakisphosphate binding);GO:0009734(auxin-activated signaling pathway)	ko04075(Plant hormone signal transduction)	[S]Function unknown
		Capana06g003037	protein TRANSPORT INHIBITOR RESPONSE 1-like	GO:0000822(inositol hexakisphosphate binding);GO:0009734(auxin-activated signaling pathway)	ko04075(Plant hormone signal transduction)	[S]Function unknown
		Capana06g003032	uncharacterized LOC104808371	GO:0003723(RNA binding);GO:0004525(ribonuclease III activity);GO:0005634(nucleus);GO:0005737(cytoplasm);GO:0016442(RISC complex);GO:0030422(production of siRNA involved in RNA interference)	ko00040(Pentose and glucuronate interconversions);ko00052(Galactose metabolism);ko00053(Ascorbate and aldarate metabolism);ko00520(Amino sugar and nucleotide sugar metabolism)	[S]Function unknown ;[L]Replication, recombination and repair
miR396	stu-miR396-3p_L-1	Capana06g002605	-	GO:0004722(protein serine/threonine phosphatase activity);GO:0005737(cytoplasm);GO:0006470(protein dephosphorylation);GO:0046872(metal ion binding)	-	[S]Function unknown
		Capana11g001006	-	-	-	-
MIR399	ppe-MIR399a-p3_2ss5AT18TC	Capana01g001911	-	-	-	[S]Function unknown
		Capana02g001430	-	GO:0005515(protein binding);GO:0005737(cytoplasm);GO:0008219(cell death);GO:0009751(response to salicylic acid);GO:0009816(defense response to bacterium, incompatible interaction);GO:0010175(sphingosine transmembrane transporter activity);GO:0017089(glycolipid transporter activity);GO:0046836(glycolipid transport);GO:0051861(glycolipid binding)	-	[U]Intracellular trafficking, secretion, and vesicular transport
		Capana03g000494	-	-	-	[S]Function unknown
		Capana09g000951	DNA ligase 1-like	GO:0006855(drug transmembrane transport);GO:0015238(drug transmembrane transporter activity)	ko03030(DNA replication);ko03410(Base excision repair);ko03420(Nucleotide excision repair);ko03430(Mismatch repair)	[V]Defense mechanisms
	ppe-MIR399a-p5_2ss5AT18TC	Capana01g001911	-	-	-	[S]Function unknown
		Capana02g001430	-	GO:0005515(protein binding);GO:0005737(cytoplasm);GO:0008219(cell death);GO:0009751(response to salicylic acid);GO:0009816(defense response to bacterium, incompatible interaction);GO:0010175(sphingosine transmembrane transporter activity);GO:0017089(glycolipid transporter activity);GO:0046836(glycolipid transport);GO:0051861(glycolipid binding)	-	[U]Intracellular trafficking, secretion, and vesicular transport
		Capana03g000494	-	-	-	[S]Function unknown
		Capana09g000951	DNA ligase 1-like	GO:0006855(drug transmembrane transport);GO:0015238(drug transmembrane transporter activity)	ko03030(DNA replication);ko03410(Base excision repair);ko03420(Nucleotide excision repair);ko03430(Mismatch repair)	[V]Defense mechanisms
	mtr-MIR399b-p5_2ss11TC20TG	Capana03g001206	hypothetical protein	GO:0005634(nucleus);GO:0005737(cytoplasm)	ko00260(Glycine, serine and threonine metabolism);ko00350(Tyrosine metabolism);ko00360(Phenylalanine metabolism);ko00410(beta-Alanine metabolism);ko00950(Isoquinoline alkaloid biosynthesis);ko00960(Tropane, piperidine and pyridine alkaloid biosynthesis)	[U]Intracellular trafficking, secretion, and vesicular transport
MIR858	ppe-MIR858-p5_1ss4GA	Capana01g000831	myb domain protein 30	GO:0003677(DNA binding);GO:0003700(transcription factor activity, sequence-specific DNA binding);GO:0005634(nucleus);GO:0006351(transcription, DNA-templated);GO:0006355(regulation of transcription, DNA-templated);GO:0009651(response to salt stress);GO:0009723(response to ethylene);GO:0009733(response to auxin);GO:0009813(flavonoid biosynthetic process);GO:0045893(positive regulation of transcript…	ko04626(Plant-pathogen interaction)	[K]Transcription
		Capana01g000070	hypothetical protein	GO:0003677(DNA binding);GO:0003700(transcription factor activity, sequence-specific DNA binding);GO:0005515(protein binding);GO:0005634(nucleus);GO:0006351(transcription, DNA-templated);GO:0009751(response to salicylic acid);GO:0009753(response to jasmonic acid);GO:0010224(response to UV-B);GO:0045892(negative regulation of transcription, DNA-templated);GO:1903086(negative regulation of sinapate …	ko00190(Oxidative phosphorylation);ko00860(Porphyrin and chlorophyll metabolism)	[K]Transcription
		Capana01g002912	hypothetical protein	GO:0003677(DNA binding);GO:0003700(transcription factor activity, sequence-specific DNA binding);GO:0005634(nucleus);GO:0006351(transcription, DNA-templated);GO:0006355(regulation of transcription, DNA-templated);GO:0009651(response to salt stress);GO:0009723(response to ethylene);GO:0009733(response to auxin);GO:0009813(flavonoid biosynthetic process);GO:0045893(positive regulation of transcript…	ko00190(Oxidative phosphorylation);ko00860(Porphyrin and chlorophyll metabolism)	[K]Transcription
		Capana01g004167	hypothetical protein	GO:0003677(DNA binding);GO:0003700(transcription factor activity, sequence-specific DNA binding);GO:0005634(nucleus);GO:0006351(transcription, DNA-templated);GO:0006355(regulation of transcription, DNA-templated);GO:0009845(seed germination);GO:0010026(trichome differentiation);GO:0010090(trichome morphogenesis);GO:0010214(seed coat development);GO:0010468(regulation of gene expression);GO:004835…	ko00190(Oxidative phosphorylation);ko00860(Porphyrin and chlorophyll metabolism)	[K]Transcription
		Capana01g002586	-	-	-	[S]Function unknown
		Capana03g003830	myb domain protein 30	GO:0003677(DNA binding);GO:0003700(transcription factor activity, sequence-specific DNA binding);GO:0005634(nucleus);GO:0006355(regulation of transcription, DNA-templated);GO:0009651(response to salt stress);GO:0009723(response to ethylene);GO:0009733(response to auxin);GO:0009753(response to jasmonic acid);GO:0010200(response to chitin);GO:0046686(response to cadmium ion)	ko04626(Plant-pathogen interaction)	[K]Transcription
		Capana03g002680	r2r3-myb transcription factor	GO:0003677(DNA binding);GO:0003700(transcription factor activity, sequence-specific DNA binding);GO:0005634(nucleus);GO:0006355(regulation of transcription, DNA-templated);GO:0009809(lignin biosynthetic process);GO:0045893(positive regulation of transcription, DNA-templated);GO:2000652(regulation of secondary cell wall biogenesis)	ko04712(Circadian rhythm - plant)	[K]Transcription
		Capana06g000131	hypothetical protein	GO:0003677(DNA binding);GO:0003700(transcription factor activity, sequence-specific DNA binding);GO:0005634(nucleus);GO:0006355(regulation of transcription, DNA-templated);GO:0009651(response to salt stress);GO:0009723(response to ethylene);GO:0009733(response to auxin);GO:0009753(response to jasmonic acid);GO:0010200(response to chitin);GO:0046686(response to cadmium ion)	ko00190(Oxidative phosphorylation);ko00860(Porphyrin and chlorophyll metabolism)	[K]Transcription
		Capana10g000198	hypothetical protein	GO:0003677(DNA binding);GO:0003700(transcription factor activity, sequence-specific DNA binding);GO:0005634(nucleus);GO:0006355(regulation of transcription, DNA-templated);GO:0010090(trichome morphogenesis);GO:0043565(sequence-specific DNA binding);GO:0048658(anther wall tapetum development)	ko00190(Oxidative phosphorylation);ko00860(Porphyrin and chlorophyll metabolism)	[K]Transcription
		Capana12g000967	transcription factor MYB114-like	GO:0003677(DNA binding);GO:0003700(transcription factor activity, sequence-specific DNA binding);GO:0005515(protein binding);GO:0005524(ATP binding);GO:0005634(nucleus);GO:0006351(transcription, DNA-templated);GO:0006355(regulation of transcription, DNA-templated);GO:0006633(fatty acid biosynthetic process);GO:0006970(response to osmotic stress);GO:0009813(flavonoid biosynthetic process);GO:00100…	ko04712(Circadian rhythm - plant)	[K]Transcription
MIR10528	sly-MIR10528-p3_2ss9GA19TC	Capana12g000119	-	GO:0005886(plasma membrane);GO:0006952(defense response);GO:0007165(signal transduction);GO:0009507(chloroplast);GO:0016021(integral component of membrane);GO:0016301(kinase activity)	-	[S]Function unknown
MIR11334	cst-MIR11334-p5_2ss9TG18TC	Capana00g003956	phospholipase D alpha 1-like	GO:0034638(phosphatidylcholine catabolic process)	ko00564(Glycerophospholipid metabolism);ko00565(Ether lipid metabolism);ko04144(Endocytosis)	[I]Lipid transport and metabolism
		Capana01g000588	peroxisomal acyl-CoA oxidase 1A	GO:0000062(fatty-acyl-CoA binding);GO:0003995(acyl-CoA dehydrogenase activity);GO:0005777(peroxisome);GO:0009055(electron carrier activity);GO:0033539(fatty acid beta-oxidation using acyl-CoA dehydrogenase);GO:0050660(flavin adenine dinucleotide binding);GO:0052890(oxidoreductase activity, acting on the CH-CH group of donors, with a flavin as acceptor);GO:0055088(lipid homeostasis)	ko01212(Fatty acid metabolism);ko00071(Fatty acid degradation);ko00592(alpha-Linolenic acid metabolism);ko01040(Biosynthesis of unsaturated fatty acids);ko04146(Peroxisome)	[I]Lipid transport and metabolism
miR6024	stu-miR6024-3p_R-1_2ss20CT21CT	Capana09g000538	putative late blight resistance protein homolog R1B-14	GO:0005524(ATP binding);GO:0005634(nucleus);GO:0005737(cytoplasm);GO:0005886(plasma membrane);GO:0006952(defense response);GO:0009626(plant-type hypersensitive response);GO:0009814(defense response, incompatible interaction);GO:0043531(ADP binding)	ko04626(Plant-pathogen interaction)	[S]Function unknown
		Capana10g000341	putative late blight resistance protein homolog R1B-14	GO:0005524(ATP binding);GO:0006952(defense response);GO:0043531(ADP binding)	ko04626(Plant-pathogen interaction)	[S]Function unknown
		Capana10g002284	putative late blight resistance protein homolog R1B-14	GO:0000166(nucleotide binding);GO:0002230(positive regulation of defense response to virus by host);GO:0002239(response to oomycetes);GO:0005515(protein binding);GO:0005524(ATP binding);GO:0005886(plasma membrane);GO:0006952(defense response);GO:0009416(response to light stimulus);GO:0009611(response to wounding);GO:0009626(plant-type hypersensitive response);GO:0009637(response to blue light);GO…	ko04626(Plant-pathogen interaction)	[S]Function unknown
miR6149	nta-miR6149a_L+1R-1_1ss21GC	Capana01g001676	Phenylalanyl-tRNA synthetase class IIc family protein	GO:0004842(ubiquitin-protein transferase activity);GO:0019005(SCF ubiquitin ligase complex);GO:0031146(SCF-dependent proteasomal ubiquitin-dependent protein catabolic process)	ko00970(Aminoacyl-tRNA biosynthesis)	[O]Posttranslational modification, protein turnover, chaperones
		Capana01g001677	Phenylalanyl-tRNA synthetase class IIc family protein	GO:0004842(ubiquitin-protein transferase activity);GO:0019005(SCF ubiquitin ligase complex);GO:0031146(SCF-dependent proteasomal ubiquitin-dependent protein catabolic process)	ko00970(Aminoacyl-tRNA biosynthesis)	[O]Posttranslational modification, protein turnover, chaperones
	PC-5p-12980_234	Capana12g002788	-	GO:0003677(DNA binding);GO:0005634(nucleus);GO:0008150(biological_process)	-	[B]Chromatin structure and dynamics
	PC-3p-145340_32	Capana04g000518	adenosine/AMP deaminase	GO:0016787(hydrolase activity)	ko00230(Purine metabolism)	[S]Function unknown
	PC-5p-154497_29	Capana08g000861	digalactosyldiacylglycerol synthase 2	GO:0008194(UDP-glycosyltransferase activity);GO:0009247(glycolipid biosynthetic process);GO:0009507(chloroplast);GO:0009707(chloroplast outer membrane);GO:0016036(cellular response to phosphate starvation);GO:0016757(transferase activity, transferring glycosyl groups);GO:0019375(galactolipid biosynthetic process);GO:0035250(UDP-galactosyltransferase activity);GO:0046481(digalactosyldiacylglycerol…	ko00561(Glycerolipid metabolism)	[I]Lipid transport and metabolism
	PC-5p-160111_28	Capana08g000911	acyl-coenzyme A thioesterase 8-like	GO:0005777(peroxisome);GO:0006637(acyl-CoA metabolic process);GO:0030551(cyclic nucleotide binding);GO:0047617(acyl-CoA hydrolase activity)	ko00062(Fatty acid elongation);ko01040(Biosynthesis of unsaturated fatty acids)	-
	PC-5p-58183_77	Capana12g002638	-	GO:0005829(cytosol);GO:0009535(chloroplast thylakoid membrane);GO:0010027(thylakoid membrane organization)	-	[K]Transcription ;[T]Signal transduction mechanisms
	PC-3p-9747_279	Capana02g003141	geraniol 8-hydroxylase-like	GO:0016020(membrane);GO:0016709(oxidoreductase activity, acting on paired donors, with incorporation or reduction of molecular oxygen, NAD(P)H as one donor, and incorporation of one atom of oxygen);GO:0044550(secondary metabolite biosynthetic process)	ko00591(Linoleic acid metabolism);ko00380(Tryptophan metabolism);ko00232(Caffeine metabolism)	[Q]Secondary metabolites biosynthesis, transport and catabolism
